# CHANGE-seq-BE enables simultaneously sensitive and unbiased *in vitro* profiling of base editor genome-wide activity

**DOI:** 10.1101/2024.03.28.586621

**Authors:** Cicera R. Lazzarotto, Varun Katta, Yichao Li, Elizabeth Urbina, GaHyun Lee, Shengdar Q. Tsai

**Affiliations:** Department of Hematology, St. Jude Children’s Research Hospital, Memphis, TN, USA; Beam Therapeutics, Cambridge, MA, USA

## Abstract

Base editors (**BE**) enable programmable conversion of nucleotides in genomic DNA without double-stranded breaks and have substantial promise to become new transformative genome editing medicines. Sensitive and unbiased detection of base editor off-target effects is important for identifying safety risks unique to base editors and translation to human therapeutics, as well as accurate use in life sciences research. However, current methods for understanding the global activities of base editors have limitations in terms of sensitivity or bias. Here we present CHANGE-seq-BE, a novel method to directly assess the off-target profile of base editors that is simultaneously sensitive and unbiased. CHANGE-seq-BE is based on the principle of selective sequencing of adenine base editor modified genomic DNA *in vitro*, and provides an accessible, rapid, and comprehensive method for identifying genome-wide off-target mutations of base editors.
