## Supplementary Table 3 for "CHANGE-seq-BE enables simultaneously sensitive and unbiased *in vitro* profiling of base editor genome-wide activity"

### Sheet: Primers
Name	Forward	Reverse	Reference
CBLB	CACTCTTTCCCTACACGACGCTCTTCCGATCTGCACTTACCAGCATTACTTCCTAAACC	GGAGTTCAGACGTGTGCTCTTCCGATCTATGGGCTCCACTTTTCAGCTCTGTAA	Gaudelli, N. M. et al. Directed evolution of adenine base editors with increased activity and therapeutic application. Nat. Biotechnol. 38, 892–900 (2020)
CD7	CACTCTTTCCCTACACGACGCTCTTCCGATCTCAGTTCAGGCACATGTAGGAGGGA	GGAGTTCAGACGTGTGCTCTTCCGATCTACCGCCTGCAGCTGTCGGACACTGGCA	Gaudelli, N. M. et al. Directed evolution of adenine base editors with increased activity and therapeutic application. Nat. Biotechnol. 38, 892–900 (2020)
CIITA	CACTCTTTCCCTACACGACGCTCTTCCGATCTATGCAAGTTTGGTCCTGAGCCCTCCC	GGAGTTCAGACGTGTGCTCTTCCGATCTGATGTGGGTTCCCTGCGCTCTGCA	Gaudelli, N. M. et al. Directed evolution of adenine base editors with increased activity and therapeutic application. Nat. Biotechnol. 38, 892–900 (2020)
PDCD1	CACTCTTTCCCTACACGACGCTCTTCCGATCTCCAGGGACTGAGGGTGGAAGGTCC	GGAGTTCAGACGTGTGCTCTTCCGATCTACCTCCGCCTGAGCAGTGGAGAA	Gaudelli, N. M. et al. Directed evolution of adenine base editors with increased activity and therapeutic application. Nat. Biotechnol. 38, 892–900 (2020)

### Sheet: gRNAs
Name	Protospacer	Protospacer + PAM	Reference
HBBS-gRNA	TTCTCCACAGGAGTCAGGTG	TTCTCCACAGGAGTCAGGTGCACC	Newby, G. A. et al. Base editing of haematopoietic stem cells rescues sickle cell disease in mice. Nature 1–8 (2021)
B2M	CTTACCCCACTTAACTATCT	CTTACCCCACTTAACTATCTTGG	Gaudelli, N. M. et al. Directed evolution of adenine base editors with increased activity and therapeutic application. Nat. Biotechnol. 38, 892–900 (2020)
CBLB	ATTATACCTGCCATGCCGTA	ATTATACCTGCCATGCCGTAAGG	Gaudelli, N. M. et al. Directed evolution of adenine base editors with increased activity and therapeutic application. Nat. Biotechnol. 38, 892–900 (2020)
CD7	CCCTACCTGTCACCAGGACC	CCCTACCTGTCACCAGGACCAGG	Gaudelli, N. M. et al. Directed evolution of adenine base editors with increased activity and therapeutic application. Nat. Biotechnol. 38, 892–900 (2020)
CIITA	CACTCACCTTAGCCTGAGCA	CACTCACCTTAGCCTGAGCAGGG	Gaudelli, N. M. et al. Directed evolution of adenine base editors with increased activity and therapeutic application. Nat. Biotechnol. 38, 892–900 (2020)
PDCD1	CACCTACCTAAGAACCATCC	CACCTACCTAAGAACCATCCTGG	Gaudelli, N. M. et al. Directed evolution of adenine base editors with increased activity and therapeutic application. Nat. Biotechnol. 38, 892–900 (2020)
PCSK9	CCCGCACCTTGGCGCAGCGG	CCCGCACCTTGGCGCAGCGGTGG	Musunuru, K. et al. In vivo CRISPR base editing of PCSK9 durably lowers cholesterol in primates. Nature 593, 429–434 (2021).
